# Ribosome cooperativity promotes fast and efficient translation

**DOI:** 10.1101/2024.04.08.588515

**Authors:** Maximilian F. Madern, Sora Yang, Marvin E. Tanenbaum

## Abstract

The genetic information stored in mRNA is decoded by ribosomes during mRNA translation. mRNAs are typically translated by multiple ribosomes simultaneously, but it is unclear if different ribosomes translating the same mRNA functionally interact with each other. Here, we combine single-ribosome imaging and simulations to compare translation dynamics of individual ribosomes in either monosomes or polysomes to determine how ribosomes interact during translation. We find that ribosomes frequently undergo transient collisions, but that transient collisions, unlike persistent collisions, escape detection by cellular quality control pathways. Instead, our results indicate that transient ribosome collisions promote productive translation by suppressing ribosome pausing when ribosomes encounter problems, a process we term ribosome cooperativity. Ribosome cooperativity also suppresses ribosome recycling on problematic sequences, likely by reducing pause duration, thus stimulating processive translation. Together, our results show that ribosomes cooperate during translation to ensure fast and efficient translation.
