## Supplemental Tables for "Ribosome cooperativity promotes fast and efficient translation"

### Sheet: Experimental details
	Table S1. Number of repeats, cells, and spots per experiment
	Fig.	panel	Description	color of dataset (if relevant)	repeats	datapoints	units of datapoints	for comparison, the same data is plotted in Figure
	1	1D	low ribo. load socRNA	black	3	62-89 socRNAs from 8-11 cells per exp	independent experiments
			high ribo. load socRNA	gray	2	38-45 socRNAs from 18 cells		1D, 2I, 2J
		1J	1 ribo. (data)	black	2	29-85 socRNAs from 5-14 cells per exp	independent experiments
			2 ribo. (data)	magenta	2	24-54 socRNAs from5-11 cells per exp
			2 ribo. (simulation)	blue	3	30 socRNAs per experiment	independent simulation
	2	2B	individual example traces	colored	2	5 time-traces	time-points for individual spots
			average intensity trace	black, bold	2	21 time-traces
		2C	individual example traces	colored	3	5 time-traces
			average intensity trace	black, bold	3	16 time-traces
		2D	individual example traces	colored	2	5 time-traces
			average intensity trace	black, bold	2	18 time-traces
		2E	Xbp1(WT)	dark green	2	55-56 traces per experiments	independent experiments
			Xbp1(S255A)	cyan	3	23-39 traces per experiments
		2I	No pausing	Black	2	38-45 socRNAs from 18 cells per exp	independent experiments	1D, 2I, 2J
			Xbp1(WT)	Cyan	2	39-66 socRNAs from 12-26 cells per exp
			Xbp1(S255A)	Magenta	2	31-36 socRNAS from 14-21 cells per exp
		2J	No pausing	Black	2	38-45 socRNAs from 18 cells per exp	independent experiments	1D, 2I, 2J
			Xbp1(S255A); siRNA_ctrl.	Magenta	3	29-39 socRNAs from 9-12 cells per exp
			Xbp1(S255A); siRNA_ZNF598	light blue	3	34-40 socRNAs from 13 cells per exp
			Xbp1(S255A); siRNA_ASCC3	purple	3	12-16 socRNAs from 12-16 cells per exp
		2L	WT socRNA; 2 ribo	blue	2	12-16 socRNAs from 6-11 cells per exp	independent experiments
		2M	No pausing	black	2	43-45 socRNAs from 18 cells per exp	independent experiments
			Xbp1(WT)	cyan	2	47-73 socRNAs from 12-26 cells per exp
			Xbp1(S255A)	magenta	2	45-60 socRNAS from 14-21 cells per exp
			Xbp1(S255A); siRNA_ctrl.	open magenta	3	35-46 socRNAs from 9-12 cells per exp
			Xbp1(S255A); siRNA_ZNF598	light blue	3	44-51 socRNAs from 13 cells per exp
			Xbp1(S255A); siRNA_ASCC3	purple	3	26-53 socRNAs from 12-16 cells per exp
		2N	No pausing	black	2	43-45 socRNAs from 18 cells per exp	independent experiments
			Xbp1(WT)	cyan	2	47-73 socRNAs from 12-26 cells per exp
			Xbp1(S255A)	magenta	2	45-60 socRNAS from 14-21 cells per exp
			Xbp1(S255A); siRNA_ctrl.	open magenta	3	35-46 socRNAs from 9-12 cells per exp
			Xbp1(S255A); siRNA_ZNF598	light blue	3	44-51 socRNAs from 13 cells per exp
			Xbp1(S255A); siRNA_ASCC3	purple	3	26-53 socRNAs from 12-16 cells per exp
	S2	S2A	Control siRNA	light purple	3	independent experiments	independent experiments
			ZNF598 siRNA	magenta	3
		S2B	Control siRNA	light purple	3	independent experiments	independent experiments
			ASCC3 siRNA	magenta	3
		S2C	WT socRNA; Mock	blue	2	40 time-traces	time-points for individual spots	3I (2 out of 4 repeats)
			WT socRNA; 0.0033μg/mL EME	cyan	2	22 time traces
			WT socRNA; 0.001 μg/mL EME	magenta	2	55 time traces		3I (2 out of 3 repeats)
			WT socRNA; 50 μg/mL EME	red	1	9 time traces
		S2E	WT socRNA; 2 ribo	green	2	33-40 socRNAs from 12-13 cells per exp	independent experiments
	3	3C	Xbp1(S255A) 1 ribo.	black	3	85 traces	time-points for individual spots
			Xbp1(S255A) 2 ribo.	magenta	3	39 traces
		3D	Xbp1(S255A) 1 ribo.	black	3	29-39 socRNAs from 9-16 cells per exp	independent experiments
			Xbp1(S255A) 2 ribo.	magenta	3	5-23 socRNAs from 9-16 cells per exp		4A, S3A, S3C
		3E	(AAA)8 1 ribo.	black	3	11 traces	time-points for individual spots
			(AAA)8 2 ribo.	magenta	3	23 traces
		3F	(AAA)8 1 ribo.	black	3	11-15 socRNA from 6-7 cells per exp	independent experiments
			(AAA)8 2 ribo.	magenta	3	5-18 socRNA from 3-8 cells per exp		4B, S3B, S3D
		3G	Pseudoknot 1 ribo.	black	2	16 traces	time-points for individual spots
			Pseudoknot 2 ribo.	magenta	2	13 traces
		3H	Pseudoknot 1 ribo.	black	2	16 socRNAs from 10-12 cells per exp	independent experiments
			Pseudoknot 2 ribo.	magenta	2	11-17 socRNAs from 10-12 cells per exp
		3I	No drug 1 ribo.	black	4	86 traces	time-points for individual spots
			No drug 2 ribo.	magenta	4	56 traces
		3J	emetine 1 ribo.	black	3	74 traces	time-points for individual spots
			emetine 2 ribo.	magenta	3	44 traces
		3K	anisomycin 1 ribo.	black	3	78 traces	time-points for individual spots
			anisomycin 2 ribo.	magenta	3	56 traces
		3L	narciciasine 1 ribo.	black	3	85 traces	time-points for individual spots
			narciciasine 2 ribo.	magenta	3	53 traces
	4	4E	2xXbp1(S255A)	dark cyan	3	14-16 socRNAs from 10~14 cells per exp	independent experiments
			Xbp1(S255A)	cyan	3	5-23 socRNAs from 9-16 cells per exp
		4G	No pause	dark cyan	3	11-18 socRNAs from 6-9 cells per exp	independent experiments
			(AAA)8	magenta	3	11-15 socRNA from 6-7 cells per exp
			4x(AAA)6	magenta	3	11-21 from 5-9 cells per exp
		4H	(AAA)8	cyan	3	5-18 socRNAs from 3-8 cells per exp	independent experiments
			4x(AAA)6	cyan	3	11-19 socRNAs from 5-10 cells per exp
	5	5A	Xbp1(S255A) 1 ribo.	black	3	29-39 socRNAs from 9-16 cells per exp	independent experiments	S4A
			Xbp1(S255A) 2 ribo.	magenta	3	5-23 socRNAs from 9-16 cells per exp		S4B
		5B	Pseudoknot 1 ribo.	black	2	16 socRNAs from 10-12 cells per exp	independent experiments	S4C
			Pseudoknot 2 ribo.	magenta	2	11-17 socRNAs from 10-12 cells per exp		S4D
		5C	(AAA)8 1 ribo.	black	3	25-34 socRNAs from 6-10 cells per exp	independent experiments
			(AAA)8 2 ribo.	magenta	3	33-36 socRNAs from 11-12 cells per exp
		5D	Control siRNA	black	3	28-42 socRNAs from 5-8 cells	independent experiments
			ASCC3 siRNA	cyan	3	29-40 socRNAs from 6-7 cells
	S4	S4A	No pausing, 1 ribo.	black	2	22-29 socRNAs from ~ 15 cells per exp.	independent experiments	S4C
			Xbp1(S255A), 1 ribo.	cyan	3	29-39 socRNAs from 9-16 cells per exp		5A
		S4B	No pausing, 2 ribo.	purple	3	10-14 socRNAs from ~ 15 cells per exp.		S4D
			Xbp1(S255A), 2 ribo.	magenta	3	5-23 socRNAs from 9-16 cells per exp		5A
		S4C	No pausing	black	2	22-29 socRNAs from ~ 15 cells per exp.
			Pseudoknot, 1 ribo.	cyan	2	16 socRNAs from 10-12 cells per exp	independent experiments	5B
		S4D	No pausing, 2 ribo.	purple	3	10-14 socRNAs from ~ 15 cells per exp.
			Pseudoknot, 2 ribo.	magenta	2	11-17 socRNAs from 10-12 cells per exp		5B
	6	6C	1 rib		3	22-61 traces per experiment	independent experiments
			> 1 rib		3	6-32 traces per experiment
		6D	siASCC3; 1 rib		3	67-124 traces per experiment	independent experiments
			siASCC3; > 1 rib		3	15-43 traces per experiment

### Sheet: Plasmid
	Table S2 - related to methods
	Plasmid list and sequences
		5xSunTag-1xALFA-Tag
	Name	Description	backbone	upstream homology to backbone (20 nt)	downstream homology backbone (20 nt)	Sequence details	Sequence	Figure
	P1	No pausing	Addgene #124360	aaaagctaggcctGGGATCC	tctagagcggacttcggtcc	The sequence ranges from the start of the promoter (CMV) to 3'end of ribozyme sequence.	ttgacattgattattgactagttattaatagtaatcaattacggggtcattagttcatagcccatatatggagttccgcgttacataacttacggtaaatggcccgcctggctgaccgcccaacgacccccgcccattgacgtcaataatgacgtatgttcccatagtaacgccaatagggactttccattgacgtcaatgggtggagtatttacggtaaactgcccacttggcagtacatcaagtgtatcatatgccaagtacgccccctattgacgtcaatgacggtaaatggcccgcctggcattatgcccagtacatgaccttatgggactttcctacttggcagtacatctacgtattagtcatcgctattaccatggtgatgcggttttggca…	1D, 1H-1J, 2K-L, 2SC-2SE, 3I-L, S4C, S4F, 6A-D
		(AAA)7	P1	AAAAGAAACGCAAGGTTAAT	GCCACCATGgCTAGCgcggt	7x AAA codons in a row	AAAAAAAAAAAAAAAAAAAAA	5D
		(AAA)8	P1	AAAAGAAACGCAAGGTTAAT	GCCACCATGgCTAGCgcggt	8x AAA codons in a row	AAAAAAAAAAAAAAAAAAAAAAAA	3E-3F, 5C, S4C, S4F
		4x(AAA)6	P1	accataccgagtgcggccgc	ATGgCTAGCgcggtcggcgt	5xSunTag-1xALFA-tag with 4x(AAA)6 in socRNA coding sequence	AGGCAAAAAAAAAAAAAAAAAAGGATCTGGCTCCAGACTGGAGGAGGAACTGAGACGGAGACTGACAGAACCTGGATCTGGCAAAAAAAAAAAAAAAAAAGGCGGCAGCGAAGAGCTGCTGAGCAAGAACTACCATCTGGAAAATGAGGTAGCACGCCTGAAAAAGGGAAGCGGCTCCGGCGAGGAGCTGCTGTCCAAGAACTATCATCTGGAAAACGAGGTAGCAAGGCTGAAGAAGGGCAGCGGCAAAAAAAAAAAAAAAAAATCCGGAGAGGAACTGCTGTCTAAGAACTATCATCTGGAAAACGAAGTTGCTCGCCTGAAGAAGGGATCTGGCTCCGGAGAAGAACTGCTGTCCAAGAACTATCACCTGGAGAACGAAGTTGCTCGCCTGAAAAA…	4F-H
		Low ribosome loading; 10xSunTag-2xALFA-tag
	Name	Description	backbone	upstream homology to backbone (20 nt)	downstream homology backbone (20 nt)	Sequence details	Sequence	Figure
	P2	No pausing	Addgene #124360	gatccaaggtcgggcaggaa	tctagagcggacttcggtcc	The sequence ranges from the start of the promoter (H1) to 3'end of ribozyme sequence.	gaacgctgacgtcatcaacccgctccaaggaatcgcgggcccagtgtcactaggcgggaacacccagcgcgcgtgcgccctggcaggaagatggctgtgagggacaggggagtggcgccctgcaatatttgcatgtcgctatgtgttctgggaaatcaccataaacgtgaaatccctatcagtgatagagacttataagttccctatcagtgatagagatcccggtgctcgcttcggcagcacatatactagtcgacgggccgcactcgccggtcccaagcccggataaaatgggagggggcgggaaaccgcctaaccataccgagtgcggccgcaggatctggatctggaagcaggctggaggaagagctgaggagacgcctgactgagccaggtggc…	2B, S4A-D
		Xbp1(WT)	P2	gcggtGGAGGCAGTGGTACC	cccaagaagaagcgcaaggt	Xbp1(WT) pause sequence	AAGGACCCCGTGCCCTACCAACCTCCATTCCTGTGTCAATGGGGCCGACATCAGCCAtctTGGAAACCCTTGATGAAT	2C, 4E
		Xbp1(S255A)	P2	agggctcaggctcaggcggt	ggaggcagtggtacccccaa	Xbp1(S255A) pause sequence	AAGGACCCCGTGCCCTACCAACCTCCATTCCTGTGTCAATGGGGCCGACATCAGCCAGCCTGGAAACCCTTGATGAAT	2D, 3C-D, 5A
		Pseudoknot	P2	ggcggtggaggcagtggtac	cccaagaagaagcgcaaggt	West Nile virus (WNV) Kunjin Pseudoknot sequence (Niu et al. 2021)	Agtcaggccggaaaattcccgccaccggaagttgagtagacggtgctgcctgcgactcaaccccaggaggactggg	3G-H, 5B
		High ribosome loading; 10xSunTag-2xALFA-tag
	Name	Description	backbone	upstream homology to backbone (20 nt)	downstream homology backbone (20 nt)	Sequence details	Sequence	Figure
	P3	No pausing	Addgene #124360	gatccaaggtcgggcaggaa	tctagagcggacttcggtcc	The sequence ranges from the start of the promoter (H1) to 3'end of ribozyme sequence.	gaacgctgacgtcatcaacccgctccaaggaatcgcgggcccagtgtcactaggcgggaacacccagcgcgcgtgcgccctggcaggaagatggctgtgagggacaggggagtggcgccctgcaatatttgcatgtcgctatgtgttctgggaaatcaccataaacgtgaaatccctatcagtgatagagacttataagttccctatcagtgatagagatcccggtgctcgcttcggcagcacatatactagtcgacgACTCTAGCGTTTAAAGGTTCAGTCACAATTCACAGATAGccaccatggtACGCGTACTGtcgacgtcgacgggccgcactcgccggtcccaagcccggataaaatgggagggggcgggaaaccgcctaaccataccgagtg…	1D,2I-J,2M-N
		Xbp1(WT)	High ribosome loading, No pausing	agggctcaggctcaggcggt	ggaggcagtggtacccccaa	Xbp1(WT) pause sequence	AAGGACCCCGTGCCCTACCAACCTCCATTCCTGTGTCAATGGGGCCGACATCAGCCAtctTGGAAACCCTTGATGAAT	1D,2I-J,2M-N
		Xbp1(S255A)	High ribosome loading, No pausing	agggctcaggctcaggcggt	ggaggcagtggtacccccaa	Xbp1(S255A) pause sequence	AAGGACCCCGTGCCCTACCAACCTCCATTCCTGTGTCAATGGGGCCGACATCAGCCAGCCTGGAAACCCTTGATGAAT	1D,2I-J,2M-N
		2xXbp1(S255A)	High ribosome loading, Xbp1(S255A)	gtggggaggagttgctgagc	gaggagttgctgagcaaaaa	Xbp1(S255A) pause sequence	AAGGACCCCGTGCCCTACCAACCTCCATTCCTGTGTCAATGGGGCCGACATCAGCCAGCCTGGAAACCCTTGATGAAT	4E
		24xSunTag-CAAX
	Name	Description	backbone	upstream homology to backbone (20 nt)	downstream homology backbone (20 nt)	Sequence details	Sequence	Figure
		24xSunTag-CAAX expression plasmid	_	_	_	The provided sequence covers the entire plasmid map (pHR-hEmi1_long-24xGCN4-IFP2-CAAX-24xPP7)	cgataccgtcgacctcgagggaattaattcgagctcggtacctttaagaccaatgacttacaaggcagctgtagatcttagccactttttaaaagaaaaggggggactggaagggctaattcactcccaacgaagacaagatctgctttttgcttgtactgggtctctctggttagaccagatctgagcctgggagctctctggctaactagggaacccactgcttaagcctcaataaagcttgccttgagtgcttcaagtagtgtgtgcccgtctgttgtgtgactctggtaactagagatccctcagacccttttagtcagtgtggaaaatctctagcagcatctagaattaattccgtgtattctatagtgtcacctaaatcgtatgtgtatgata…
